# Reproductive and ecological adaptations to climate underpin the evolution of sociality in lizards

**DOI:** 10.1101/2024.05.01.592000

**Authors:** B Halliwell, E. A O’Connor, T Uller, S Meiri, B.R Holland, C.K Cornwallis, G. M While

## Abstract

Identifying the environmental factors associated with group living is important for understanding how social systems originate, persist and diversify. In endothermic birds and mammals, living in social groups is associated with habitat constraints and harsh climatic conditions. We use phylogenetic comparative analyses to test whether climate and habitat have played similar roles in the evolution of social grouping in a globally distributed clade of ectothermic vertebrates, lizards (N_species_ = 1696). Social grouping was strongly associated with cool, dry climates across the lizard phylogeny. However, this climatic signature arose indirectly, by association with live birth (common in cool climates) and a reliance on rock crevices (common in dry climates), traits which increase parent-offspring associations and reduce offspring dispersal. In contrast, direct effects of cool temperature on the evolution of social grouping were marginal and restricted to live bearing species. Our results demonstrate that relationships between climate and sociality may result from climatic adaptations that go on to promote the emergence of grouping behaviour.
