## Supplementary Tables for "Reproductive and ecological adaptations to climate underpin the evolution of sociality in lizards"

### Sheet: table S1
table S1. Results from phylogenetic regression fit over 100 candidate topologies testing the association between social grouping (response variable) and environmental variables.
predictor	posterior mean	l-95% CI	u-95% CI	pMCMC	significance
(Intercept)	-2.53	-3.68	-1.4	<0.001	***
temperature	-0.19	-0.34	-0.04	0.01	**
precipitation	0.03	-0.2	0.26	0.79
temperature predictability	0.02	-0.23	0.27	0.87
precipitation predictability	-0.06	-0.26	0.14	0.57
burrowing	0.37	-0.31	1.03	0.29
rock dwelling	0.89	0.44	1.35	<0.001	***
terrestrial	-0.1	-0.51	0.31	0.64
arboreal	0.1	-0.38	0.58	0.68

### Sheet: table S2
table S2. Results from phylogenetic regression fit over 100 candidate topologies testing the association between social grouping (response variable), climate variables, habitat associations and viviparity.
predictor	posterior mean	l-95% CI	u-95% CI	pMCMC	significance
(Intercept)	-3.04	-4.13	-1.98	<0.001	***
precipitation	-0.01	-0.17	0.15	0.89
temperature	0.07	-0.17	0.29	0.58
precipitation predictability	0.1	-0.15	0.35	0.44
temperature predictability	-0.11	-0.31	0.08	0.26
burrowing	0.36	-0.33	1.03	0.3
rock dwelling	0.82	0.36	1.28	<0.001	***
terrestrial	0.14	-0.28	0.56	0.51
arboreal	0.13	-0.36	0.6	0.61
viviparity	1.66	1.07	2.25	<0.001	***

### Sheet: table S3
table S3. Results from model selection on a set of candidate phylogenetic regression models testing interactions between viviparity, rock dwelling and climate variables on the probability of social grouping (response variable). Each model was fit over 100 candidate topologies. Average model weight and the number of trees for which each model was preffered based on DIC are reported.
model	fixed effects formula	no. trees preferred	weight
1	vivparity	0	0.01
2	rock dwelling	0	0
3	rock dwelling + vivparity	5	0.12
4	rock dwelling * vivparity	87	0.24
5	rock dwelling + vivparity * temperature	0	0.03
6	rock dwelling + vivparity * precipitation	0	0.08
7	rock dwelling + vivparity * temp predictability	0	0.04
8	rock dwelling + vivparity * prec predictability	0	0.04
9	vivparity + rock dwelling * temperature	0	0.03
10	vivparity + rock dwelling * precipitation	2	0.08
11	vivparity + rock dwelling * temp predictability	0	0.03
12	vivparity + rock dwelling * prec predictability	0	0.08
13	rock dwelling * vivparity * temperature	0	0.02
14	rock dwelling * vivparity * precipitation	6	0.1
15	rock dwelling * vivparity * temp predictability	0	0.04
16	rock dwelling * vivparity * prec predictability	0	0.04

### Sheet: table S4
table S4. Total species counts, as well as row and column proportions, of social grouping tabulated against each binary habitat association variable. Column proportions report the proportion of social species and non-social species in each habitat association category. Row proportions report the proportion of species associated with a particular habitat category among all social or non-social spe…
		saxicolous		terrestrial		arboreal		fossorial
		0	1	0	1	0	1	0	1
SG (count)	0	1329	296	675	950	877	748	1510	115
	1	33	38	31	40	53	18	59	12
SG (column proportion)	0	0.98	0.89	0.96	0.96	0.94	0.98	0.96	0.91
	1	0.02	0.11	0.04	0.04	0.06	0.02	0.04	0.09
SG (row proportion)	0	0.82	0.18	0.42	0.58	0.54	0.46	0.93	0.07
	1	0.46	0.54	0.44	0.56	0.75	0.25	0.83	0.17

### Sheet: table S5
table S5. Number of transitions between presence (SG) and absence (NSG) of social grouping in oviparous (O) and vivparous (V) lineages based on reconstructions from a hidden Markov model with 3 rate categories fit across 100 candidate topologies.
transition		posterior mean	l-95% CI	u-95% CI
O_NSG.O_NSG	simultaenoeus transitions treated as NA	1468	1450	1487
O_NSG.O_SG		8.5	5	12
O_NSG.V_NSG		62.6	55.5	70.5
O_SG.O_NSG		15.9	2.5	28.5
O_SG.O_SG		13.3	6.5	21
O_SG.V_SG		2.6	0	4
V_NSG.V_NSG		64.2	54.5	73
V_NSG.V_SG		6.1	4	11.5
V_SG.V_NSG		9.1	6	11
V_SG.V_SG		34	29.5	36
O_NSG.O_NSG	simultaenoeus transitions treated as reproductive mode changing first	1468	1450	1487
O_NSG.O_SG		8.5	5	12
O_NSG.V_NSG		62.6	55.5	70.5
O_SG.O_NSG		15.9	2.5	28.5
O_SG.O_SG		13.3	6.5	21
O_SG.V_SG		2.6	0	4
V_NSG.V_NSG		64.2	54.5	73
V_NSG.V_SG		12.8	10	19.5
V_SG.V_NSG		12.5	6.5	16
V_SG.V_SG		34	29.5	36
O_NSG.O_NSG	simultaenoeus transitions treated as social grouping changing first	1468	1450	1487
O_NSG.O_SG		8.5	5	12
O_NSG.V_NSG		66.1	58.5	74
O_SG.O_NSG		15.9	2.5	28.5
O_SG.O_SG		13.3	6.5	21
O_SG.V_SG		9.3	6	12
V_NSG.V_NSG		64.2	54.5	73
V_NSG.V_SG		6.1	4	11.5
V_SG.V_NSG		9.1	6	11
V_SG.V_SG		34	29.5	36

### Sheet: table S6
table S6. Phylogenetic signal (λ) in species traits estimated from MR-PMM fit across 100 candidate topolgies
response	posterior mean	l-95% CI	u-95% CI
temperature	0.79	0.74	0.84
precipitation	0.93	0.92	0.95
temperature predictability	0.87	0.85	0.9
precipitation predictability	0.79	0.73	0.84
rock dwelling	0.61	0.52	0.69
burrowing	0.5	0.42	0.57
viviparity	0.62	0.56	0.68
social grouping	0.45	0.36	0.54

### Sheet: table S7
table S7. Standard and partial phylogenetic correlation estimates from MR-PMM fit across 100 cadidate topologies.
trait pair	estimate	posterior mean	l-95% CI	u-95% CI
social grouping ~ temperature	standard	-0.35	-0.52	-0.17
social grouping ~ precipitation	standard	-0.09	-0.3	0.13
social grouping ~ temperature predictability	standard	0.08	-0.15	0.32
social grouping ~ precipitation predictability	standard	-0.16	-0.41	0.1
social grouping ~ viviparity	standard	0.6	0.39	0.77
social grouping ~ rock dwelling	standard	0.48	0.25	0.67
social grouping ~ burrowing	standard	-0.01	-0.28	0.27
viviparity ~ temperature	standard	-0.51	-0.63	-0.37
viviparity ~ precipitation	standard	0.08	-0.07	0.23
viviparity ~ temperature predictability	standard	-0.19	-0.33	-0.03
viviparity ~ precipitation predictability	standard	0.04	-0.14	0.21
viviparity ~ rock dwelling	standard	0.23	0.03	0.42
viviparity ~ burrowing	standard	-0.12	-0.27	0.03
rock dwelling ~ temperature	standard	-0.23	-0.35	-0.1
rock dwelling ~ precipitation	standard	0.17	0.03	0.31
rock dwelling ~ temperature predictability	standard	-0.14	-0.3	0.02
rock dwelling ~ precipitation predictability	standard	0.02	-0.22	0.25
rock dwelling ~ burrowing	standard	0.04	-0.15	0.24
burrowing ~ temperature	standard	-0.16	-0.35	0.04
burrowing ~ precipitation	standard	0.05	-0.16	0.26
burrowing ~ temperature predictability	standard	-0.36	-0.6	-0.1
burrowing ~ precipitation predictability	standard	-0.14	-0.36	0.09
temperature ~ precipitation	standard	0.12	0.02	0.21
temperature ~ temperature predictability	standard	-0.12	-0.22	-0.02
temperature ~ precipitation predictability	standard	0.31	0.19	0.42
precipitation ~ temperature predictability	standard	-0.68	-0.74	-0.62
precipitation ~ precipitation predictability	standard	0.52	0.44	0.59
precipitation predictability ~ temperature predictability	standard	-0.49	-0.58	-0.4
social grouping ~ temperature	partial	0	-0.29	0.28
social grouping ~ precipitation	partial	0.14	-0.16	0.43
social grouping ~ temperature predictability	partial	0.16	-0.16	0.47
social grouping ~ precipitation predictability	partial	-0.12	-0.44	0.23
social grouping ~ viviparity	partial	0.53	0.25	0.74
social grouping ~ rock dwelling	partial	0.45	0.1	0.72
social grouping ~ burrowing	partial	0.17	-0.21	0.53
viviparity ~ temperature	partial	-0.48	-0.65	-0.27
viviparity ~ precipitation	partial	-0.07	-0.33	0.18
viviparity ~ temperature predictability	partial	-0.26	-0.49	-0.01
viviparity ~ precipitation predictability	partial	0.2	-0.07	0.45
viviparity ~ rock dwelling	partial	0	-0.34	0.34
viviparity ~ burrowing	partial	0.12	-0.13	0.36
rock dwelling ~ temperature	partial	-0.25	-0.47	-0.02
rock dwelling ~ precipitation	partial	-0.04	-0.3	0.21
rock dwelling ~ temperature predictability	partial	-0.03	-0.3	0.24
rock dwelling ~ precipitation predictability	partial	0.08	-0.25	0.4
rock dwelling ~ burrowing	partial	0.16	-0.08	0.4
burrowing ~ temperature	partial	-0.23	-0.45	0.01
burrowing ~ precipitation	partial	-0.08	-0.34	0.18
burrowing ~ temperature predictability	partial	-0.49	-0.73	-0.19
burrowing ~ precipitation predictability	partial	-0.13	-0.39	0.15
precipitation predictability ~ temperature	partial	-0.03	-0.2	0.14
precipitation predictability ~ precipitation	partial	-0.1	-0.28	0.07
precipitation predictability ~ temperature predictability	partial	0.33	0.16	0.49
temperature predictability ~ temperature	partial	-0.57	-0.68	-0.46
temperature predictability ~ precipitation	partial	0.25	0.08	0.4
precipitation ~ temperature	partial	-0.15	-0.32	0.03

### Sheet: table S8
table S8. Standard and partial phylogenetic correlation estimates from MR-PMM estimating phylogenetic covariances for oviparous and viviparous species separately.
trait pair	reproductive mode	estimate	posterior mean	l-95% CI	u-95% CI
social grouping ~ temperature	Oviparous	standard	0.07	-0.29	0.43
social grouping ~ rock dwelling	Oviparous	standard	0.46	0.06	0.74
rock dwelling ~ temperature	Oviparous	standard	0.01	-0.17	0.19
social grouping ~ temperature	Oviparous	partial	0.08	-0.33	0.48
social grouping ~ rock dwelling	Oviparous	partial	0.47	0.06	0.75
rock dwelling ~ temperature	Oviparous	partial	-0.03	-0.31	0.23
social grouping ~ temperature	Viviparous	standard	-0.3	-0.6	0.04
social grouping ~ rock dwelling	Viviparous	standard	0.59	0.2	0.83
rock dwelling ~ temperature	Viviparous	standard	-0.22	-0.52	0.14
social grouping ~ temperature	Viviparous	partial	-0.22	-0.58	0.19
social grouping ~ rock dwelling	Viviparous	partial	0.57	0.16	0.82
rock dwelling ~ temperature	Viviparous	partial	-0.06	-0.43	0.36
